# The DLX/Notch axis is necessary for spatiotemporal regulation of neural cell fate

**DOI:** 10.1101/2025.09.28.679022

**Authors:** Ryan F. Leung, Michael See, Ankita M. George, Patrick L. Barry, Natalie Charitakis, Mirana Ramialison, Maree C. Faux, David D. Eisenstat

## Abstract

The neuronal-glial cell fate switch during forebrain development is highly regulated. DLX transcription factors are necessary for promoting GABAergic interneuron differentiation and migration but the mechanisms for concomitant repression of glial fate in neural progenitors remain elusive. Here, the DLX2 regulatory network dynamic in the developing ventral telencephalon was characterised using a multi-omic approach at single-cell resolution, including single-cell whole genome spatial transcriptomics. We identified a secondary proliferative zone in the ventral subventricular zone and spatiotemporal-context dependent Notch pathway repression by DLX2 in maintaining progenitor populations and facilitating neural differentiation. We found that DLX2 controls cell fate determination by directly repressing Notch signalling genes as well as glial fate promoting transcription factors, thereby inhibiting early adoption of oligodendroglial differentiation during neurogenesis. Thus, temporal cell fate switch mediated by DLX2 via a multilayer gene regulatory network redefines our current understanding of neuronal-glial cell specification mechanisms in the developing telencephalon.
