## Supplementary Table 2 for "The DLX/Notch axis is necessary for spatiotemporal regulation of neural cell fate"

### Sheet: cell_perc_comm_per_slice
	0	1	2	3	4	5	6	7	8	9	10	11	12	13	14	15	Unknwon
E12 cor WT	9	2	0	8	0	2	4	12	0	19	9	0	5	9	19	1	1
E12 cor DKO	5	2	5	3	7	4	7	9	0	1	4	0	6	18	27	2	0
E13 cor WT1	9	9	5	4	0	4	8	7	0	7	20	0	6	6	9	3	1
E13 cor DKO1	10	4	7	5	0	3	4	5	0	12	7	4	10	15	10	3	1
E13 cor WT2	8	2	6	6	5	3	8	10	0	4	8	1	7	15	14	3	0
E13 cor DKO2	8	1	8	5	5	4	4	6	0	5	4	3	7	17	18	2	0
E13 sag WT	4	5	2	0	3	2	2	3	13	4	32	1	4	12	11	1	0
E13 sag DKO	8	6	0	2	1	3	5	4	6	4	37	1	7	9	7	1	0
E14 cor WT	5	5	18	9	3	1	2	3	0	5	21	1	9	8	4	4	0
E14 cor DKO	9	7	14	8	0	1	7	4	0	2	21	2	9	4	4	6	0

### Sheet: total_cell_mixtures
Community	vNP	vIP1	vIP2	vNeurons1	vNeuorns2	dNP	dIP	dNeurons	Hypothal NP	Hypothal Neur	ThalNeurons	Total Counts	Percentage of all cells
0	8	56	18	13	3	0	0	0	2	0	0	21477	7
1	0	7	0	62	18	0	2	7	0	1	3	13723	5
2	1	4	0	13	78	0	0	0	2	2	0	22831	8
3	0	0	0	9	0	0	8	83	0	0	0	15268	5
4	8	2	0	0	5	1	1	0	83	0	0	7065	2
5	5	6	2	0	0	29	56	2	0	0	0	7318	2
6	19	0	0	0	0	64	16	0	1	0	0	14532	5
7	68	6	14	1	2	3	0	0	6	0	0	16278	6
8	0	0	0	3	0	0	0	0	0	0	97	6620	2
9	0	95	2	2	1	0	0	0	0	0	0	18084	6
10	0	1	0	94	3	0	0	1	0	0	1	52661	18
11	29	5	65	0	0	1	0	0	0	0	0	4719	2
12	0	1	0	0	0	3	90	6	0	0	0	21721	7
13	2	0	0	0	0	97	1	0	0	0	0	32284	11
14	96	0	1	0	0	2	0	0	1	0	0	31655	11
15	0	1	0	1	0	1	50	47	0	0	0	8713	3
Total Cell	23116	7504	8061	33433	6187	44749	20093	48921	602	32163	10120	294949	100
